# Widespread perturbation of ETS factor binding sites in cancer

**DOI:** 10.1101/2022.08.10.503516

**Authors:** S Carrasco Pro, H Hook, D Bray, D Berenzy, D Moyer, M Yin, AT Labadorf, R Tewhey, T Siggers, JI Fuxman Bass

**Affiliations:** Bioinformatics Program, Boston University, Boston, MA, USA; Department of Biology, Boston University, Boston, MA, USA; The Jackson Laboratory, Bar Harbor, ME, USA; Bioinformatics Hub, Boston University, Boston, MA, USA; Boston University School of Medicine, Department of Neurology, Boston, MA, USA; Biological Design Center, Boston University, Boston, MA, USA

## Abstract

Although >90% of somatic mutations reside in non-coding regions, few have been reported as cancer drivers. To predict driver non-coding variants (NCVs), we present a novel transcription factor (TF)-aware burden test (TFA-BT) based on a model of coherent TF function in promoters. We applied our TFA-BT to NCVs from the Pan-Cancer Analysis of Whole Genomes cohort and predicted 2,555 driver NCVs in the promoters of 813 genes across 20 cancer-types. These genes are enriched in cancer-related gene ontologies, essential genes, and genes associated with cancer prognosis. We found that 765 candidate driver NCVs alter transcriptional activity, 510 lead to differential binding of TF-cofactor regulatory complexes, and that they primarily impact the binding of ETS factors. Finally, we show that different NCVs within a promoter often affect transcriptional activity through shared mechanisms. Our integrated computational and experimental approach shows that cancer NCVs are widespread and that ETS factors are commonly disrupted.
