## Supplementary Table 8 for "Widespread perturbation of ETS factor binding sites in cancer"

### Sheet: Sheet1
Antibody	Catalog Number
Primary Antibodies
SMARCA4	sc17796x
RBBP5	a300-109A
TBLX1R1	sc-100908
BRD4	a301-985a50
PCAF	sc13124
SRC1	sc3789x
NCOR	A301-145A
MOF	A300-002A
Secondary Antibodies
Donkey anti-goat IgG (H+L) Cross-Adsorbed Secondary Antibody, Alexa Fluor 488	A11055
Goat anti-mouse IgG (H+L) Highly Cross-Adsorbed Secondary Antibody, Alexa Fluor 488	A11029
Goat anti-rabbit IgG (H+L) Highly Cross-Adsorbed Secondary Antibody, Alexa Fluor 488	A11034
Goat anti-mouse IgG (H+L) Highly Cross-Adsorbed Secondary Antibody, Alexa Fluor 647	A32728
Goat anti-rabbit IgG (H+L) Highly Cross-Adsorbed Secondary Antibody, Alexa Fluor 647	A32733
